# Tamoxifen Targets Wisp2 to Impair Subcutaneous Adipocyte Progenitor Self-Renewal and Adipogenic Differentiation

**DOI:** 10.64898/2025.12.21.695772

**Authors:** Nisha S. Thomas, Barbara Mensah Sankofi, Haoning Howard Cen, Stevi J. Murguia, Michael C. Rudolph, Elizabeth A. Wellberg

## Abstract

Breast cancer endocrine therapy, which systemically disrupts estrogen receptor signaling, increases type 2 diabetes (T2D) risk in some women. Sustained treatment with low-dose tamoxifen depletes subcutaneous adipocyte progenitors and promotes glucose intolerance and hepatic lipid deposition in obese female mice. Hyperplastic adipose tissue expansion, especially in subcutaneous depots, preserves metabolic health during a chronic positive energy balance by facilitating nutrient storage and attenuating inflammation. Adipocyte progenitors are renewed in part through Wnt signaling pathway activation, which is altered in women with obesity or T2D. Estrogen receptors are expressed in several adipose cell types, but the distinct actions of tamoxifen in adipocyte progenitors and the mechanisms that explain their depletion during endocrine therapy are not defined. The direct impact of tamoxifen was evaluated in subcutaneous adipose stromal cells from humans and adult mice. Self-renewal, proliferation, and differentiation were measured, and analyses of gene expression and progenitor or preadipocyte populations were performed. Mechanistic insight was gained from primary adipose stromal cells of obese female mice, in which the Wnt1 inducible signaling pathway protein 2 (Wisp2) was lost following endocrine therapy. Wisp2 gain and loss of function studies were carried out in adipose stromal cells to define the link between estrogen signaling and adipocyte progenitor maintenance. We found that tamoxifen treatment disrupts the protection of adipocyte progenitors by estrogen, mediated through suppression of Wisp2. These studies reveal potential metabolic effects of tamoxifen therapy that precede and could drive T2D development in breast cancer survivors.
