## Supplemental File 2 for "Tamoxifen Targets Wisp2 to Impair Subcutaneous Adipocyte Progenitor Self-Renewal and Adipogenic Differentiation"

### Sheet: ScalzoGeneSets
Fibroblast	Progenitor	Preadipocyte	AREG	Transitional Progenitor	Immature Adipocyte	Mito High
Enpp2	Pi16	Fabp4	Gas6	Cilp	Fabp4	mt-Co3
Penk	Igfbp5	Col4a1	Mgp	Mfap4	Rgs5	mt-Atp6
Fos	Sema3c	Col3a1	Inmt	Ctla2a	Gm13889	mt-Co2
Txnip	Smpd3	Col4a2	Igfbp3	Myoc	Cd36	mt-Co1
Hsd11b1	Sbsn	Lpl	Fmo2	Gas6	Cldn5	mt-Cytb
Apoe	Anxa3	Col5a3	Tmem176b	Thbs4	Cfd	mt-Nd2
Jun	Cd55	Col6a3	Gdf10	Mgp	Car3	mt-Nd1
Ifitm1	Dpp4	Cxcl14	Tmem176a	Igfbp3	Gpihbp1	mt-Nd4
Tnc	Fn1	Plin2	Cxcl12	Wisp2	Tagln	mt-Nd3
Apod	Fndc1	Hmox1	Il6	Eln	Hspb1	mt-Nd5
Hmcn1	Fbn1	Sparc	C2	Sfrp2	Aqp1	mt-Nd4l
Scg3	Ccl2	Cxcl1	Cst3	Angptl1	Acta2	Xist
Mme	Col14a1	Gsn	Socs3	Igf1	Rbp7	Gm26917
Cfh	Ackr3	Smoc2	Apoe	Fbln7	Scd1	mt-Atp8
Fbln1	Akr1c18	Mt1	Chrdl1	Emb	Adamts4	Neat1
Rgcc	Ptgs2	Col6a2	Nrp1	Itgbl1	Flt1	Kcnq1ot1
Slit2	Myoc	Ctsk	C4b	Hmcn2	Ndufa4l2	Slc5a3
Mmp3	Nr4a1	Sparcl1	F3	Sfrp4	Akap12	Nfkb1
Hmgcs2	Cxcl2	Gdf15	Cxcl13	Aspn	Myl9	Zbtb20
Srpx	Slco3a1	Cyr61	Gadd45g	Gpx3	Tinagl1	Ahnak
Hspa1a	Has1	Ubc	C3	Tgfbi	Adgrf5	Ankrd11
Dcn	Procr	Col6a1	Vit	Fbln2	Tpm2	Nfat5
Sfrp1	Pcsk6	Ptx3	Ltbp4	Gpc3	Apold1	Pnisr
Tnfrsf12a	Irf1	Col5a2	Apod	Col14a1	Mgll	Peg3
Lox	Cd248	Mt2	Cygb	Ptn	Myo1b	Lars2
Jund	Plpp3	Tnfaip6	Serpina3n	S100a4	Esam	Nktr
H2afz	Marcks	Col1a1	Clec11a	Cpxm2	Gng11	Sned1
Arid5b	Aldh1a3	Hmgcs1	Hspb1	Smoc2	Tm4sf1	Srrm2
Pgrmc1	Gan	Col15a1	Fth1	Sfrp1	Ednrb	Ccnl2
Pla2g7	Dmkn	Ifrd1	Ifitm1	Ogn	Ctla2a	Atrx
Rsrp1	Gas7	Vim	Serping1	Thbs2	Epas1	Rbbp6
Csrp2	Thbd	Cryab	Igfbp7	Fxyd6	Srgn	Luc7l3
Sparcl1	Scara3	Anxa5	Cyp2f2	Cryab	Abcc9	Ash1l
Crispld2	Cd34	Tppp3	Abi3bp	Gas1	Art3	Son
Itm2a	Tgfbr2	Ier5	Tgfbi	Aebp1	mt-Atp6	Arglu1
Gpc6	Pla1a	Idi1	Cfh	C1qtnf3	Gucy1a3	Dst
Palld	Ly6c1	Cyp51	Cryab	Adamts2	Mfge8	Spag9
Sertad1	Ppp1r14b	Nrep	Olfml3	Gadd45g	Adamts9	Celf2
Cdkn1c	Gm12840	Epas1	Iigp1	Cyp2f2	Rasip1	Rbm25
Mdk	Aspn	Ldlr	Sepp1	Pappa2	Fabp5	Ankrd12
Tubb5	Efhd1	Mmp3	Atf3	Pdgfrl	mt-Cytb	Brwd1
Tpt1	Meg3	Bgn	C7	Tm4sf1	Tsc22d1	Fus
Ubb	Tmem100	Arc	Vtn	Lgals3	Cd300lg	Bclaf1
Postn	Igfbp6	Plin4	Timp1	Fibin	Calm1	Chd4
Cdh11	Emilin2	Icam1	Ndrg2	Serpina3n	mt-Co2	Ogt
Rarres2	Cxcl13	Postn	Steap4	Clu	mt-Co3	Prrc2c
Ier2	Lrrn4cl	Entpd2	Tspan11	Bgn	Notch3	Huwe1
H3f3b	Car8	Aoc3	Cp	Gpnmb	Csrp1	Tcf4
Igfbp7	Ccl7	Itih5	Fbln1	Rrad	Des	Kmt2a
Ptma	Scara5	Vcam1	Osr1	Col12a1	Gadd45b	Nufip2
Ddx5	Mgll	Insig1	Phlda1	Ccdc80	Cdh5	Prpf4b
Dynll1	Axl	Msmo1	Bgn	Bst2	Mnd1	Abl2
Egr1	Tek	Col1a2	Clu	Pam	Tpm1	Ankrd17
Spon1	Igfbp4	Timp3	Plac8	Crispld1	Pecam1	Sfpq
Cd63	Errfi1	Cd44	Grem2	Prlr	Myh11	Whsc1l1
Mafb	Ugdh	Serpine1	Rbp1	Ptgis	mt-Nd4	Luc7l2
Crabp1	Ifi27l2a	Il1r1	Slco2b1	Nbl1	Cyp4b1	Smg1
Fgl2	Klf2	Hspa8	Gbp2	Pmepa1	Sept4	Hnrnph1
Abca8a	Creb5	Angptl4	Dkk3	Ier3	Aspn	Peak1
Ppp1r15a	Tnfaip2	Srxn1	Cxcl14	Dkk2	Timp4	Luzp1
Gas1	Timp2	Mmp2	Cxcl10	Cthrc1	mt-Nd2	Usp34
Sema5a	Adamts5	Col18a1	Cpe	Cd9	Thrsp	Usp9x
Ppp1r10	Irak3	Ppic	Igfbp4	Lbp	mt-Nd3	Baz2b
Srsf3	C3	Txn1	Lamb2	Fgl2	Mylk
Nxn	Mfap5	Cpxm1	Slc10a6	Mdk	Sdpr
Rps19	Vcan	Prr13	Il33	Col1a2	Sncg
Tac1	Islr	Ifi30	Ifi203	Akr1c14	Rgs16
Lmo4	Thbs2	H2-D1	Cyp1b1	Col8a1	Fermt2
Eif1	Adgrd1	S100a6	Gabra3	Grem2	Tmsb4x
Rps16	Tnfsf9	Sqle	Fxyd6	Bhlhe40	Rrad
Rps21	Plce1	Ggt5	Gpc3	Meg3	Gdf15
Htra1	Tnxb	Tmsb10	Gpnmb	Gnas	Dynll1
Hspd1	Nfkbiz	Limd1	Sfrp4	Spon2	Ptprb
Lum	Cadm3	Iigp1	Entpd2	Osr2	mt-Nd1
Fosb	Opcml	Col5a1	Igf1	Anxa2	Cox4i2
Rps27	Ildr2	Fam129b	Pnp	Pcolce	Higd1b
Sfr1	Tshz2	Igfbp7	Ifit1	Fbln1	mt-Nd4l
Rpl10	Sfrp4	Hspg2	Naalad2	Olfml3	Hbegf
Rps23	Zfp36l1	Lamb1	Podn	Fn1	Cpe
Eif5	Limch1	Ftl1	Il11ra1	Mettl7a1	Cystm1
Nop58	Dbn1	Lum	Ntrk2	Pi15	Dbi
Lgals1	Krtdap	Loxl2	Arhgdib	Sdc4	Chchd2
Hnrnpdl	Nab2	Pltp	Thbd	Lox	Filip1l
Hsp90ab1	Prss23	Cndp2	Cpxm2	Lgals1	Pdgfa
Xbp1	AY036118	Ccl8	Galnt15	Prnp	Myh9
Thbs1	Sulf1	Cd63	Spock2	Col16a1	Tubb4b
Dnajb9	Ddr2	Ctsh	Olfml2b	Prelp	Actn4
Hnrnpa2b1	Galnt16	AW112010	Pid1	Tmem176b	Pnpla2
Tuba1a	Ptgis	Hmga1	Epha3	Col1a1	Retn
Nasp	Gfpt2	Adam12	Isg15	Islr	Arhgdib
Dnaja1	Tmem158	Ccl11	Il6st	Rnf19b	Tspan15
Rhob	Id3	Clic4	Hspa1b	Galnt15	Itga1
Fxyd6	Ablim1	Steap4	AI607873	Ncam1	1810011O10Rik
Oaz1	Nova1	Adamts4	Ifi205	Runx1	Egfl7
Twist1	Has2	Thsd7a	Nop58	Spon1	Pkp4
Dnajb1	Efemp1	Fst	Crispld2	Cdkn1c	Eng
Sfrp2	Antxr1	Pcolce	Irgm1	Nov	Pde4b
Calm2	Mrgprg	Mgst1	Nfib	Prg4	Nr4a2
Gadd45b	Lbp	Eps8	Nr4a2	Ltbp4	Cdkn1a
Tceal8	Qpct	Slco2a1	Tmeff2	Htra1	Ano1
Hmgb2	Ahnak2	Ifi204	C1ra	Dkk3	Aplp2
	Hdac7	Plaur	Ppl	Ctsh	Rgs4
	Bmp8a	Tfpi2	Rps20	Atf3	Ptma
	Heg1	B4galt5	Dcn	Serpinf1	Dnaja1
	Uap1	Ets1	Pltp	Cpz	Kcnj8
	Pcolce2	Mnda	Meox2	Inf2	Ubb
	Nfkb1	Ifi205	Tifa	Rcan1	Gucy1b3
	Mustn1	Enpep	Cav1	Ctsk	Rasgrp2
	Il33	Gpm6b	Rps29	Sod3	Cdc42ep3
	Flnb	Ngf	Tnfsf13b	Cpe	Timp3
	Krt19	S100a1	Emb	P4ha3	Ets1
	Cmah	H2-Q6	Nsg1	Igsf10	Lin7a
	Adamtsl4	Mesdc1	Ecm1	Cyb5r3	Adgrl4
	Basp1	H2-Q4	Abcc9	Olfml2b	F11r
	Ebf2	Prss12	Deptor	Thbs3	Gapdh
	Ly6a	Cxcl16	Srgn	Ntn1	Kcne4
	Ecscr	Rab20	Lhfp	Has1	Myl6
	Nid1	H2-Q7	Csmd1	Rcn3	Fam101b
	Sulf2	C1qtnf6	Nr2f2	Nr4a2	Gcnt2
	Il18	Bmper	Fgf7	Dusp1	mt-Nd5
	Ogn	Psap	Scara5	Sulf2	Btg2
	Nptn	Map2k3	Rpl22l1	Mpp6	Txnip
	Daglb	Frmd4a	Man2a1	Tpm1	Btnl9
	Gng12	Gbp2	Sod2	Ghr	Cycs
	Ace	Fam198b	Adamts4	Fos	Gpx4
	Nov	Cmpk1	Ralgps2	Mesdc1	H3f3b
	Uqcc2		Rps4x	Jdp2	Hrct1
	Flrt2		Rps21	Crip1	Nrp1
	Tnfaip3		Ifi47	Plac8	Scarb1
	1700019D03Rik		Mndal	Ltbp3	Tmcc3
	Prrx1		Ccl8	Socs3	Itgb1
	Fyn		Cyp7b1	Mfap2	Vtn
	Rorb		Rgs16	Gapdh	Adgrg1
	Junb		Rpl36a	Emp1	H2-M9
	Plac8		Prg4	Tspo	Mmrn2
	Itgb7		Rtp4	Adm	Smarca5
	Neat1		Klf5	Pdia3	Steap4
	Wnt2		Hspa1a	Cgnl1	Cav1
	Nfkbia		Cxcl16	Crispld2	Acox1
	Fez1		Dnajb1	Cdh13	Bcr
	Calcrl		Nmb	Prrx1	Tcf15
	Nptx2		Gpx3	Ccl8	Tns1
	Zyx		Junb	Ctsd	Itga6
	Man1a		Cyba	Tac1	Pdgfrb
	Lsp1		Adamtsl3	Pcsk5	Kdr
	Ramp2		Xdh	Il11ra1	Nr4a3
	Gda		Cdh13	Hacd4	Ankrd11
	Triobp		Srpx	Ly6a	Pcdh17
	Myof		Adcyap1r1	Nucb2	Ppp1r14a
	Npr1		Rap2a	Hexb	Bcam
	Abca5		Arid5a	Pim1	mt-Co1
	Tns1		Ikzf4	Cav1	Hsp90ab1
	Vgll3		Kitl	Klf2	Cyyr1
	Pgr		Ifitm3	Ahnak2	Hspe1
	Fstl1		Pim1	Tnfaip3	Synpo2
	Arhgap20		Fam198b	Itpkb	Nes
	Kdelc2		Rpl37	Ndrg1	Cxcl9
	Adam33		Kctd12	Rbp1	Slc9a3r2
	Pde8a		Pdlim2	Serping1	Adamts1
	Fosl2		Id3	Pdia6	Tmed5
	Fhl1		Rplp1	Tuba1a	Myo10
	Loxl1		Cd302	Prss23	Angptl4
	Uchl1		Bag3	Dstn	Tspan13
	Islr2		Rps24	Anxa6	Tgfb1
	Gnpnat1		Pdgfrl	Mmp19	H2afz
	Atp2b4		Fosb	Tgm2	Sult1a1
	Htra3		Cgnl1	Lgr5	mt-Atp8
	Metrnl		Ms4a4d	Ace	Crem
	Sema3e		Slc43a3	Rgs3	Ube2s
	Pmp22		Itgbl1	Tgfbr3	Cfl1
	Dpt		Anxa11	Spsb1	Igfbp7
	Ltbp1			C4b	Calm2
	Eln			Cd109	Notch1
	Nr4a3			Mndal	Adap2
	Fgf2			Ccl7	Ldha
	Clec3b			Ly6c1	Cdc42ep2
	Itga11			Dcn	Sox11
	Slc43a3			Itgb5	Isg15
	Rel			Carhsp1	Serinc3
	Dhrs9			Matn2	Cbfa2t3
	Ggct			Fgf9	Inpp4b
	Ddah2			Oxct1	Cd81
	Ckb			Sec61b	Srsf2
	Il1r2			Fuca1	Cst3
	Tiparp			Tmem176a	Slc12a2
	Lims2			Ssc5d	Crip2
	Clip1			Dhrs3	Ablim3
	Bmp1			Anpep	Luzp1
	Bag1			C2	Xiap
	Mmp23			Arl4c	Gnai2
	Steap3			Gja1	Crim1
	Tgfbr3			Ar	Ier2
	Galnt15			Itm2c	Mast4
	Samhd1			Nfix	Cd93
	Hes1			Dpysl3	Hspd1
	Nisch			Adgrl2	Trim25
	Ptx3			Dynlrb1	Hes1
	Stxbp6			AW551984	Zfand2a
	Pxdn			Lamb2	Phlda1
	Gm42418			Twsg1	Mgst3
	Rbpj			Prdx4	Dnajb6
	Il13ra1				Arap2
	Prkcdbp				Vasp
	Klf4				Btg1
	Aif1l				Mcam
	Ecm1				Pdzd2
	Nox4				Ppia
	Ar				Plvap
	Kdm7a				Hsp90aa1
	Utrn				Epha2
	Abca1				Ppp1r12a
	Plxdc2				Prkar1a
	Crispld1				Fry
	Lurap1l				Pde2a
	Anpep				Gnb4
	Ntn4				Mef2c
	Add3				Rgcc
	Ptgs1				Btbd3
	Ntn1				Tuba1b
	Gclc				Cd151
	Trim30d				Mprip
	St3gal2				Atp5b
	Arhgef28				Car4
	Zfp385a				Rasd1
	Chrdl1				Tspan12
	Ahnak				1810011H11Rik
	Mpp6				Cacybp
	Clip4				Arhgap31
	S100a16				Aqp7
	Flnc				Emcn
	Sema3d				Junb
	Antxr2				Serpine2
	Duox1				Vcl
	Grb10				Slc25a5
	Pde10a				Gjc1
	Cd164				Pten
	Sytl2				Eif2s2
	Tlr2				Srsf7
	Atp6v1e1				Sgip1
	Zfp462				Pdlim1
	Pdzd2				Snrk
	Osr2				Cobll1
	Mturn				Tpi1
	Pygl				Gja4
	Lrrc8b				H3f3a
	Adgrg2				Ppp1r10
	Cebpb				Scp2
	Nav3				Pqlc1
	Myh10				Msn
	Fam129a				Ppp1r2
	Trio				Cspg4
	Olfml2b				Stc1
	Atp2b1				Adgre5
	Slc4a4				Tbc1d1
	Fosl1				Pvrl2
	Bst2				Lims1
	Cd47				Ddit3
	Mast4				Actn1
	Nfatc1				Ech1
	Tgfb2				Rasl11a
	Camk2n1				Ahsa1
	Pamr1				Bzw2
	Ptprj				Nrarp
	Klf3				Cnbp
	Megf9				Hexim1
	Smurf2				Magoh
	Iqsec1				Arl6ip1
	Pgd				Vps37b
	Rab32				Top1
	Chst1				Aldoa
	Glce				Lmna
	Gpc3				Tmem176a
	Vldlr				Id1
	Mef2c				Fosl2
	Gpr1				Lrrc32
	Galnt1				Spag9
	Sirpa				Mcl1
	Nin				Ier3
	Tmem63b				Slc38a2
	Ackr2				Tpm4
	Zfhx4				Ubc
	Rock2				S1pr3
	Mapk6				Sema6d
	Sppl2a				Spry4
	Gng4				Fads3
	Ehd1				Sptbn1
	Sema3b				Sertad1
	Nhsl1				Cog7
	Irf7				Marcksl1
	Csf1				Ckb
	Maf				Itga7
	Tshz1				Nr4a1
	Bmp3				Tuba1a
	Il34				Cdc42ep4
	Ackr1				Eif4a1
	Camkk2				Mat2a
	C1qtnf1				Irf8
	Fgf18				C1qtnf9
	Pam				Tusc5
	Lgals9				Nasp
	Bmp7				Sh2b3
	Pi15				Rasal2
	S100a13				Fam107b
	Cxcl1				Syne2
	Ninj1				Pparg
	Rarg				Arpc3
	Stk38				Ctla2b
	Sestd1				Trp53i11
	Gm26917				Uqcrq
	Epdr1				Ptms
	Notch2				Tuba4a
	Plat				Cd200
	Stmn4				Purb
	Dst				Dedd2
	Snx18				Ucp2
	Fos				Hnrnpa2b1
	Pdgfd				Saraf
	Setd8				Slc25a3
	Prdx5				Lmcd1
	Kif2a				Slbp
	Golim4				Sept7
	Efna5				9930111J21Rik2
	Golgb1				Sparc
	Scd2				Mphosph8
	Sod3				Iigp1
	Lamc1				Pja1
	Nckap1				Dnajb9
	Hsp90b1				Nudt4
	Sdk1				Mlf1
	Lzts2				Pkm
	Tet2				Cwc25
	Vat1				Stom
	Camk1d				Cers4
	Nfe2l2				Il34
	Lgi2				Tie1
	Duoxa1				Uqcrb
	Clasp1				S100a1
	Osr1				Rock1
	Figf				Tob1
	Pcdh20				Etl4
	Fam63b				Plk3
	Rhoc				Cav2
	Dact1				Hilpda
	Csgalnact2				Sema4c
	Ankrd12				Mtus1
	Adora2b				Tob2
	Serpinb6a				Cox8a
	Fbln5				Impdh2
	Mcc				Pkig
	Spsb1				Anp32a
	Adgrg6				Dab2ip
	Sptbn1				Pawr
	Nbl1				Hspa5
	Pthlh				Meg3
	Itgb3				Atp5j
	Rras2				Sptan1
	Hk2				Ppp1r12c
	Glud1				Ppp1r15a
	Lpgat1				Casp8
	Aes				Gt(ROSA)26Sor
	Lama4				Ppfibp1
	Serpine2				Ptp4a3
	Nfkbie				Csf2rb
	Emd				AY036118
	Foxp1				Sema7a
	Il6ra				Sik1
	Timp3				Hspa4
	Plau				Fblim1
	Cd200				Ehd2
	Wnt10b				Son
	Slfn2				Hist1h2bc
	C1galt1				Rell1
	Adamtsl1				Tmem182
	Cmip				Gabarapl2
	Gngt2				Hotairm1
	Pdlim4				Palmd
					Mir143hg
					Uaca
					Crip1
					Fam213a
					Ebf1
					Atf3
					Sub1
					Cldn15
					Gimap6
					Tmem176b
					Raly
					Odc1
					Piezo1
					Myadm
					Rnf152
					Mafk
					Itpkb
					Arhgef7
					Pnn
					Eif5
					Rnd1
					Ybx1
					Picalm
					Gpr146
					Macf1
					Prpf4b
					Tceb1
					Swt1
					Pdcd10
					Dmd
					Rsrp1
					Nhp2l1
					Prdx1
					Ptbp1
					Cox7a2
					Trpv2
					Asap2
					Pde5a
					Taf7
					Lgals1
					C130074G19Rik
					Cox6a1
					Ggta1
					Clk1
					Tmod3
					Kctd12
					Tln1
					Atp1b2
					Slc2a3
					Smagp
					Mgat4a
					Chn1
					Lars2
					Tra2a
					Ifitm1
					Hspa1a
					Cox6b1
					Hmgb2
					S1pr1
					Gm26917
					Slc3a2
					Ccnd2
					Rbpms
					Cryab
					Emd
					Zfp703
					Ctnna1
					Rassf1
					Ddx3x
					Zfand5
					Sh3bp5
					Kank3
					Aoc3
					Daam2
					Mecom
					Ece1
					Pcdh1
					Ncl
					Oaz1
					Stac
					Fli1
					Nr1h3
