## Supplemental File 3 for "Tamoxifen Targets Wisp2 to Impair Subcutaneous Adipocyte Progenitor Self-Renewal and Adipogenic Differentiation"

### Sheet: Ob E2 v Ln E2
FeatureID	FeatureName	LN_E2 Average	LN_E2 Log2 Fold Change	LN_E2 P-Value	OB_E2 Average	OB_E2 Log2 Fold Change	OB_E2 P-Value
feature_18369	Cilp	0.388131	-1.95238	9.32654e-19	1.50247	1.95238	9.32654e-19
feature_3733	Wisp2	0.382612	-1.60007	1.60388e-14	1.16018	1.60007	1.60388e-14
feature_5183	Fabp4	7.01215	-1.04664	1.98636e-06	14.4849	1.04664	1.98636e-06
feature_3254	Fbln7	0.607353	-0.837883	0.000476956	1.0857	0.837883	0.000476956
feature_11500	Mgp	2.20416	-0.789265	0.0024414	3.80925	0.789265	0.0024414
feature_15949	Klf2	1.47423	-0.64486	0.01855	2.30513	0.64486	0.01855
feature_22881	Ahnak2	1.22985	-0.6326	0.0198872	1.90676	0.6326	0.0198872
feature_17046	Lgals3	2.2279	-0.625155	0.0222132	3.43629	0.625155	0.0222132
feature_18182	Cryab	2.75504	-0.62085	0.0278089	4.23665	0.62085	0.0278089
feature_18604	Ctsh	1.9866	-0.606508	0.0285257	3.02477	0.606508	0.0285257
feature_22106	Hmgcs1	0.818104	-0.5988	0.0355654	1.23904	0.5988	0.0355654

### Sheet: Ob E2+TAM v Ob E2
FeatureID	FeatureName	OB_E2 Average	OB_E2 Log2 Fold Change	OB_E2 P-Value	OB_E2_tam Average	OB_E2_tam Log2 Fold Change	OB_E2_tam P-Value
feature_25209	H2-Q6	1.01698	2.29983	4.76006e-27	0.206449	-2.29983	4.76006e-27
feature_8288	Isg15	2.4789	2.16209	9.61217e-24	0.553786	-2.16209	9.61217e-24
feature_9164	Plac8	5.62913	1.88599	3.85897e-19	1.52294	-1.88599	3.85897e-19
feature_5624	Sfrp2	1.33442	1.92995	4.2808e-19	0.350127	-1.92995	4.2808e-19
feature_25210	H2-Q7	1.32301	1.88477	6.0892e-19	0.358174	-1.88477	6.0892e-19
feature_22741	Ifi27l2a	8.52973	1.66858	3.25731e-15	2.68309	-1.66858	3.25731e-15
feature_9071	Cxcl10	1.62566	1.77211	1.20321e-14	0.475885	-1.77211	1.20321e-14
feature_14624	Col18a1	1.66954	1.5373	6.91412e-13	0.575139	-1.5373	6.91412e-13
feature_5440	Postn	11.5544	1.5143	1.63664e-12	4.04475	-1.5143	1.63664e-12
feature_4788	Itm2a	2.4652	1.4197	3.38307e-11	0.921403	-1.4197	3.38307e-11
feature_3733	Wisp2	1.05173	1.44077	8.42965e-11	0.38736	-1.44077	8.42965e-11
feature_26929	Iigp1	2.13156	1.39405	3.26677e-10	0.810989	-1.39405	3.26677e-10
feature_20991	Lgals3bp	1.48247	1.28374	3.33965e-09	0.608832	-1.28374	3.33965e-09
feature_18369	Cilp	1.36203	1.37983	5.78938e-09	0.523312	-1.37983	5.78938e-09
feature_15919	Bst2	3.84172	1.24854	9.22875e-09	1.61683	-1.24854	9.22875e-09
feature_22106	Hmgcs1	1.12322	1.14681	2.57703e-07	0.507217	-1.14681	2.57703e-07
feature_13717	Il4ra	2.10992	1.09119	8.90997e-07	0.99029	-1.09119	8.90997e-07
feature_23228	Ly6e	3.97835	1.08781	9.06774e-07	1.87167	-1.08781	9.06774e-07
feature_3168	B2m	16.6005	0.991692	1.09502e-05	8.34821	-0.991692	1.09502e-05
feature_25109	H2-K1	12.1303	0.982441	1.40746e-05	6.13939	-0.982441	1.40746e-05
feature_4214	Timp1	1.80091	0.955202	4.18623e-05	0.928806	-0.955202	4.18623e-05
feature_18715	Slco2a1	1.28001	0.928525	7.30578e-05	0.672462	-0.928525	7.30578e-05
feature_25249	H2-T23	2.00179	0.906345	9.38915e-05	1.06798	-0.906345	9.38915e-05
feature_17042	Gch1	1.42101	0.880084	0.000177638	0.772038	-0.880084	0.000177638
feature_15220	Mmp19	1.84649	0.875844	0.000204391	1.00617	-0.875844	0.000204391
feature_17645	Mmp3	9.1537	0.836781	0.000480007	5.12507	-0.836781	0.000480007
feature_485	Fn1	14.661	0.829684	0.000500478	8.24906	-0.829684	0.000500478
feature_25585	C3	21.5334	0.821767	0.000574883	12.1825	-0.821767	0.000574883
feature_14364	Cd164	2.43551	0.819612	0.000600718	1.3799	-0.819612	0.000600718
feature_14966	Lum	12.8732	0.807108	0.00074475	7.35738	-0.807108	0.00074475
feature_25204	H2-D1	18.1775	0.80343	0.00078873	10.4155	-0.80343	0.00078873
feature_1281	Myoc	1.64561	0.838503	0.000848259	0.920222	-0.838503	0.000848259
feature_20208	Slfn5	2.19521	0.799363	0.000957841	1.26134	-0.799363	0.000957841
feature_25154	C4b	9.28338	0.793642	0.00102692	5.35544	-0.793642	0.00102692
feature_18182	Cryab	3.84063	0.791966	0.00136278	2.21815	-0.791966	0.00136278
feature_6332	Enpep	1.30086	0.777519	0.0014461	0.75884	-0.777519	0.0014461
feature_643	Sp100	1.04558	0.778298	0.00151909	0.609583	-0.778298	0.00151909
feature_18067	Thy1	1.94439	0.753525	0.00231518	1.15328	-0.753525	0.00231518
feature_6454	Gbp2	1.74441	0.759	0.00236214	1.03074	-0.759	0.00236214
feature_23039	Osr2	1.00099	0.738988	0.00335733	0.599711	-0.738988	0.00335733
feature_3285	Cpxm1	2.87499	0.727816	0.00369631	1.73593	-0.727816	0.00369631
feature_790	Sned1	3.4644	0.708909	0.00541068	2.11943	-0.708909	0.00541068
feature_7824	Sh3bgrl3	1.58167	0.701653	0.00606104	0.972478	-0.701653	0.00606104
feature_18488	Scg3	1.25211	0.704979	0.00732631	0.768068	-0.704979	0.00732631
feature_2156	Angptl2	2.00119	0.679058	0.008767	1.24985	-0.679058	0.008767
feature_20348	Nme1	1.36679	0.668461	0.0104663	0.859919	-0.668461	0.0104663
feature_5531	Ptx3	12.5294	0.660801	0.0123126	7.92522	-0.660801	0.0123126
feature_22591	Npc2	6.26263	0.649086	0.0135458	3.99357	-0.649086	0.0135458
feature_3835	B4galt5	1.25985	0.6406	0.0168287	0.808092	-0.6406	0.0168287
feature_6798	Il11ra1	2.8724	0.636641	0.0168287	1.84753	-0.636641	0.0168287
feature_20754	Ace	1.55992	0.628555	0.0199545	1.00896	-0.628555	0.0199545
feature_25208	H2-Q4	3.74044	0.617745	0.0228465	2.43758	-0.617745	0.0228465
feature_15146	Ddit3	1.58832	0.617028	0.0234571	1.03557	-0.617028	0.0234571
feature_20748	Mrc2	1.0707	0.609215	0.0265549	0.701863	-0.609215	0.0265549
feature_14005	Ifitm3	23.3389	0.602893	0.0273507	15.3672	-0.602893	0.0273507
feature_16498	Aprt	2.07318	0.601675	0.0285801	1.36617	-0.601675	0.0285801
feature_5120	Gpm6b	1.56767	0.589651	0.0348044	1.04169	-0.589651	0.0348044
feature_1480	Mndal	3.19462	0.585246	0.0369722	2.1293	-0.585246	0.0369722
feature_4159	Srpx	2.10098	0.582544	0.037724	1.40297	-0.582544	0.037724
feature_21549	Ogn	7.61433	0.564277	0.0476944	5.14953	-0.564277	0.0476944

### Sheet: Ob EWD v Ob E2
FeatureID	FeatureName	OB_E2 Average	OB_E2 Log2 Fold Change	OB_E2 P-Value	OB_EWD Average	OB_EWD Log2 Fold Change	OB_EWD P-Value
feature_27624	Ifit1	1.0276	3.83499	2.78757e-61	0.0719221	-3.83499	2.78757e-61
feature_14019	Irf7	1.03264	2.76869	4.86658e-41	0.151449	-2.76869	4.86658e-41
feature_8288	Isg15	2.56849	2.63346	8.8911e-37	0.41385	-2.63346	8.8911e-37
feature_8606	Spon2	1.92649	2.32762	2.47494e-30	0.383707	-2.32762	2.47494e-30
feature_9071	Cxcl10	1.68441	2.18329	1.53809e-22	0.370788	-2.18329	1.53809e-22
feature_13587	Spon1	1.22051	1.93379	2.93481e-21	0.319389	-1.93379	2.93481e-21
feature_9164	Plac8	5.83257	1.91372	3.45776e-21	1.54793	-1.91372	3.45776e-21
feature_3733	Wisp2	1.08974	1.96443	8.61748e-21	0.279168	-1.96443	8.61748e-21
feature_15919	Bst2	3.98056	1.78938	1.18476e-18	1.15149	-1.78938	1.18476e-18
feature_22610	Fos	9.60315	1.74688	1.30681e-17	2.86112	-1.74688	1.30681e-17
feature_25232	Tubb5	1.45837	1.55487	3.75444e-14	0.496308	-1.55487	3.75444e-14
feature_26929	Iigp1	2.2086	1.59245	5.49371e-14	0.732323	-1.59245	5.49371e-14
feature_16213	Cdh11	1.41506	1.54369	6.52352e-14	0.485314	-1.54369	6.52352e-14
feature_20983	Socs3	4.33716	1.39784	1.75039e-11	1.64587	-1.39784	1.75039e-11
feature_23039	Osr2	1.03717	1.3674	6.84262e-11	0.401939	-1.3674	6.84262e-11
feature_6332	Enpep	1.34788	1.30705	3.90634e-10	0.544684	-1.30705	3.90634e-10
feature_25249	H2-T23	2.07413	1.26916	1.26301e-09	0.8605	-1.26916	1.26301e-09
feature_9111	Cxcl13	2.42363	1.2432	2.15552e-08	1.02377	-1.2432	2.15552e-08
feature_16309	Gm10073	2.07177	1.17746	2.28229e-08	0.91593	-1.17746	2.28229e-08
feature_22741	Ifi27l2a	8.838	1.16648	3.40809e-08	3.9373	-1.16648	3.40809e-08
feature_5111	Figf	1.08172	1.1521	6.16428e-08	0.486688	-1.1521	6.16428e-08
feature_23642	Tuba1a	3.34577	1.12154	1.30989e-07	1.53767	-1.12154	1.30989e-07
feature_15949	Klf2	2.16518	1.10356	3.53371e-07	1.00755	-1.10356	3.53371e-07
feature_7235	Jun	17.8584	1.05364	8.93871e-07	8.60316	-1.05364	8.93871e-07
feature_27137	Gstp1	1.02667	0.993159	5.26578e-06	0.515732	-0.993159	5.26578e-06
feature_15441	Gas6	2.65141	0.998997	6.02517e-06	1.32657	-0.998997	6.02517e-06
feature_23163	Myc	1.06701	0.983853	6.72869e-06	0.539461	-0.983853	6.72869e-06
feature_23228	Ly6e	4.12213	0.955854	1.13766e-05	2.12505	-0.955854	1.13766e-05
feature_1281	Myoc	1.70509	0.989593	1.26785e-05	0.858667	-0.989593	1.26785e-05
feature_20991	Lgals3bp	1.53605	0.93854	1.89847e-05	0.801404	-0.93854	1.89847e-05
feature_7824	Sh3bgrl3	1.63883	0.927347	2.49122e-05	0.861691	-0.927347	2.49122e-05
feature_22081	Fst	2.14101	0.911006	3.97228e-05	1.13857	-0.911006	3.97228e-05
feature_434	Adam23	1.03192	0.906522	4.48386e-05	0.550456	-0.906522	4.48386e-05
feature_25722	Zfp36l2	1.34253	0.902746	4.79111e-05	0.71803	-0.902746	4.79111e-05
feature_9117	Anxa3	5.65191	0.895344	5.39221e-05	3.0385	-0.895344	5.39221e-05
feature_14624	Col18a1	1.72988	0.889424	6.60625e-05	0.933796	-0.889424	6.60625e-05
feature_25582	Tnfsf9	1.87011	0.87681	9.60113e-05	1.01836	-0.87681	9.60113e-05
feature_1405	Adamts4	1.1668	0.881336	0.000101653	0.633372	-0.881336	0.000101653
feature_12291	Ech1	1.60118	0.860758	0.000111781	0.881664	-0.860758	0.000111781
feature_18369	Cilp	1.41125	0.889883	0.000203617	0.761549	-0.889883	0.000203617
feature_24661	Thbs2	3.68807	0.828362	0.000233251	2.07694	-0.828362	0.000233251
feature_3436	Thbd	1.47288	0.830588	0.00024444	0.828158	-0.830588	0.00024444
feature_14433	Gja1	2.13936	0.821642	0.000261389	1.2104	-0.821642	0.000261389
feature_7878	Id3	4.15536	0.820775	0.000276051	2.35245	-0.820775	0.000276051
feature_1908	Tubb4b	1.213	0.820555	0.000279925	0.686787	-0.820555	0.000279925
feature_24226	Pla1a	4.36298	0.800524	0.00039626	2.5049	-0.800524	0.00039626
feature_6647	Gem	4.05536	0.797366	0.000418493	2.33339	-0.797366	0.000418493
feature_12267	Zfp36	14.3587	0.783973	0.000544083	8.33893	-0.783973	0.000544083
feature_21186	Sfrp4	1.19654	0.821192	0.000570031	0.677167	-0.821192	0.000570031
feature_12565	Etfb	1.37103	0.781855	0.00059718	0.797373	-0.781855	0.00059718
feature_23352	Lgals1	12.7282	0.777722	0.000605795	7.4241	-0.777722	0.000605795
feature_1480	Mndal	3.31007	0.780426	0.000619975	1.92705	-0.780426	0.000619975
feature_14005	Ifitm3	24.1824	0.773923	0.000640186	14.1423	-0.773923	0.000640186
feature_1482	Ifi203	4.24837	0.775372	0.000698882	2.482	-0.775372	0.000698882
feature_22679	Flrt2	1.07678	0.770735	0.000812377	0.631082	-0.770735	0.000812377
feature_430	Eef1b2	11.8817	0.755612	0.000919897	7.03737	-0.755612	0.000919897
feature_22200	Pdia6	2.81037	0.756368	0.000935006	1.66364	-0.756368	0.000935006
feature_24922	Dusp1	3.70535	0.75677	0.000982823	2.19284	-0.75677	0.000982823
feature_16404	Maf	1.54901	0.757688	0.000986828	0.916113	-0.757688	0.000986828
feature_18488	Scg3	1.29736	0.766934	0.00104331	0.762374	-0.766934	0.00104331
feature_25154	C4b	9.61889	0.751622	0.00104654	5.7129	-0.751622	0.00104654
feature_20208	Slfn5	2.27455	0.749804	0.00112234	1.35259	-0.749804	0.00112234
feature_10679	Gng12	2.89206	0.744743	0.00118473	1.72586	-0.744743	0.00118473
feature_22525	Erh	1.61126	0.731956	0.00153699	0.970078	-0.731956	0.00153699
feature_23747	Igfbp6	29.58	0.715483	0.00199333	18.0141	-0.715483	0.00199333
feature_790	Sned1	3.58961	0.717814	0.00205064	2.18249	-0.717814	0.00205064
feature_5624	Sfrp2	1.38265	0.71675	0.00252401	0.841259	-0.71675	0.00252401
feature_643	Sp100	1.08336	0.708233	0.00252554	0.663057	-0.708233	0.00252554
feature_27042	Acaa2	1.1987	0.697548	0.00294039	0.739102	-0.697548	0.00294039
feature_1127	Cfh	2.17774	0.693912	0.00311354	1.34618	-0.693912	0.00311354
feature_19290	Efemp1	6.49205	0.687567	0.00334302	4.03084	-0.687567	0.00334302
feature_2293	Tnfaip6	12.3019	0.681145	0.00380102	7.67221	-0.681145	0.00380102
feature_19563	Irf1	3.21707	0.682882	0.00386328	2.00392	-0.682882	0.00386328
feature_2330	Cd302	2.97858	0.656942	0.00558582	1.88903	-0.656942	0.00558582
feature_24688	Has1	5.20529	0.65453	0.00622667	3.30677	-0.65453	0.00622667
feature_15924	Pgls	1.09622	0.648031	0.00682876	0.699522	-0.648031	0.00682876
feature_10501	Tmem176b	1.16742	0.654233	0.0069592	0.741759	-0.654233	0.0069592
feature_23771	Atp5g2	2.1621	0.639615	0.00749433	1.38778	-0.639615	0.00749433
feature_1038	Btg2	5.27042	0.638612	0.00760711	3.38529	-0.638612	0.00760711
feature_7718	Eif3i	1.48626	0.639222	0.00769338	0.954227	-0.639222	0.00769338
feature_13438	Prkcdbp	2.88321	0.63626	0.00796882	1.85495	-0.63626	0.00796882
feature_16725	Rpl15	7.16769	0.62644	0.00903933	4.64296	-0.62644	0.00903933
feature_15026	Csrp2	3.96472	0.627711	0.00906925	2.56592	-0.627711	0.00906925
feature_8532	Il6	1.04643	0.638202	0.00980359	0.672311	-0.638202	0.00980359
feature_16015	Dnajb1	8.08613	0.62257	0.00995534	5.25196	-0.62257	0.00995534
feature_17218	Psme1	1.26886	0.614383	0.011362	0.828799	-0.614383	0.011362
feature_27000	Tubb6	1.36434	0.613299	0.0114347	0.891834	-0.613299	0.0114347
feature_2343	Dpp4	1.63893	0.612829	0.0120589	1.07168	-0.612829	0.0120589
feature_24969	Rpl10a	17.6027	0.602963	0.0128012	11.5894	-0.602963	0.0128012
feature_26688	Egr1	19.844	0.602814	0.0131043	13.0665	-0.602814	0.0131043
feature_25208	H2-Q4	3.87562	0.601012	0.0137299	2.55511	-0.601012	0.0137299
feature_9442	Rplp0	29.2572	0.589049	0.0157024	19.4494	-0.589049	0.0157024
feature_23232	Ly6c1	8.53686	0.588349	0.0162204	5.67781	-0.588349	0.0162204
feature_8917	Pdgfra	2.4547	0.588917	0.0162315	1.63194	-0.588917	0.0162315
feature_4159	Srpx	2.17691	0.588304	0.0164989	1.44788	-0.588304	0.0164989
feature_19938	Pfn1	3.11305	0.585043	0.0169304	2.0752	-0.585043	0.0169304
feature_22244	Rps7	23.1995	0.581008	0.0176864	15.5086	-0.581008	0.0176864
feature_11831	Rps5	29.4289	0.57414	0.0195331	19.7668	-0.57414	0.0195331
feature_12234	Sertad1	1.8446	0.572828	0.020516	1.24008	-0.572828	0.020516
feature_13208	Rps3	24.5679	0.569536	0.020773	16.5544	-0.569536	0.020773
feature_14003	Ifitm2	10.6712	0.569358	0.0208718	7.19138	-0.569358	0.0208718
feature_18977	Tgfbr2	2.71078	0.571074	0.0209578	1.82462	-0.571074	0.0209578
feature_1291	Prrx1	3.41213	0.569559	0.0211484	2.29912	-0.569559	0.0211484
feature_21463	Txndc5	1.61044	0.564765	0.0228576	1.08873	-0.564765	0.0228576
feature_14364	Cd164	2.52353	0.561252	0.0237836	1.71019	-0.561252	0.0237836
feature_22288	Twist1	1.7769	0.561065	0.0241082	1.20435	-0.561065	0.0241082
feature_20410	Atp5g1	1.75416	0.559709	0.0243616	1.19006	-0.559709	0.0243616
feature_16048	Ier2	2.92241	0.559282	0.024684	1.98322	-0.559282	0.024684
feature_4214	Timp1	1.866	0.565684	0.0249885	1.2607	-0.565684	0.0249885
feature_6496	Cyr61	3.45555	0.559281	0.0255048	2.34503	-0.559281	0.0255048
feature_10155	Ndufa4	1.65622	0.554746	0.0261849	1.12748	-0.554746	0.0261849
feature_18232	Psma4	1.31722	0.549466	0.0281181	0.899988	-0.549466	0.0281181
feature_16508	Rpl13	48.7586	0.544953	0.0286172	33.4194	-0.544953	0.0286172
feature_17177	Psmb5	1.00836	0.549214	0.0286172	0.689078	-0.549214	0.0286172
feature_8426	Fgl2	4.28356	0.546518	0.030164	2.93277	-0.546518	0.030164
feature_5986	Txnip	2.26056	0.54528	0.0312548	1.54903	-0.54528	0.0312548
feature_5531	Ptx3	12.9823	0.541186	0.0321372	8.92136	-0.541186	0.0321372
feature_27340	Eef1g	5.00045	0.535641	0.0326491	3.44951	-0.535641	0.0326491
feature_9770	Mdh2	1.12452	0.533883	0.0347256	0.776667	-0.533883	0.0347256
feature_5646	Rps3a1	38.6446	0.528021	0.0357778	26.7999	-0.528021	0.0357778
feature_25090	Angptl4	2.1478	0.53175	0.0360749	1.48563	-0.53175	0.0360749
feature_22216	Iah1	1.06536	0.530481	0.0362749	0.737545	-0.530481	0.0362749
feature_20474	Rpl19	28.3059	0.522968	0.0381464	19.699	-0.522968	0.0381464
feature_27283	Ppp1r14b	2.30871	0.522824	0.0397959	1.60684	-0.522824	0.0397959
feature_23230	Ly6a	20.5634	0.519974	0.0400589	14.3404	-0.519974	0.0400589
feature_6607	Penk	1.46619	0.524224	0.0404961	1.01946	-0.524224	0.0404961
feature_23391	Rpl3	17.7967	0.516949	0.0412122	12.437	-0.516949	0.0412122
feature_7162	Rps6	16.359	0.512861	0.0434675	11.4647	-0.512861	0.0434675
feature_20461	Psmb3	1.10476	0.514457	0.0442679	0.773369	-0.514457	0.0442679
feature_8827	Rpl9	27.2552	0.508723	0.0456002	19.1559	-0.508723	0.0456002
feature_4596	Fundc2	1.31002	0.510324	0.0463554	0.919686	-0.510324	0.0463554
feature_19343	Npm1	6.43022	0.50187	0.0498569	4.54089	-0.50187	0.0498569
