## Supplemental File 4 for "Tamoxifen Targets Wisp2 to Impair Subcutaneous Adipocyte Progenitor Self-Renewal and Adipogenic Differentiation"

### Sheet: Antibodies for Immunoblots
Antibody	Dilution	Vendor	CatLog no.
ERα	1:1000	MIllipore	Sigma 06-935
WISP2	1:500	Novus Biologicals	NBP2-93612
Beta Actin (13E5)	1:1000	Cell Signaling	4970
Vinculin	1:1000	Cell Signaling	13901S
Anti-rabbit IgG	1:3000	Cell Signaling	7074

### Sheet: Antibodies for FACS
Antibody	Flurophore	Clone	Cell Type	Dilution	Ventor/Cat#
Fixable Viability Dye eFluor	506		APC/ASC	1:1000	Invitrogen 65-0866
CD24	APC/Fire 750	M1/69	APC/ASC	1:100	BioLegend 101840
Ly-A/E (Sca-1)	PE	D7	APC/ASC	1:100	BioLegend 108108
