## Supplemental File 5 for "Tamoxifen Targets Wisp2 to Impair Subcutaneous Adipocyte Progenitor Self-Renewal and Adipogenic Differentiation"

### Sheet: Data for Heatmap Fig 4G
Transcript Copies in 25ng RNA							Fold Change versus Vehicle Average
	Gene	Con		W2KO			Gene	Con						W2KO
		Veh	E2	Veh	E2			Veh			E2			Veh			E2
	Pdgfra	34836.9	28969.3	8440.18	9481.1		Pdgfra	1.02344	0.846481	1.13008	0.851064	1.15466	1.13259	0.247957	0.249188	0.177647	0.278537	0.287618	0.278967
		28813.3	39303.3	8482.1	9790.21		Dpp4	0.817443	1.15593	1.02663	0.991401	1.5071	1.78088	0	0	0	0	0	0
		38466.6	38552.1	6046.91	9495.73		Cd34	1.01272	0.951506	1.03577	1.41968	1.05591	1.20879	0.241933	0.192182	0.202938	0.120061	0.184203	0.16822
	Dpp4	75.42	91.47	0	0		Sca1	1.11656	1.07315	0.810295	1.25366	1.29641	1.40149	0.344977	0.411698	0.355565	0.807068	0.587958	0.705925
		106.65	139.05	0	0		Cd24a	1.08414	0.864026	1.05183	1.33492	1.2034	1.33436	0.237564	0.209459	0.220109	0.155477	0.232188	0.236794
		94.72	164.31	0	0		Wisp2	0.915924	0.947634	1.13644	1.35642	1.0917	1.68545	0.0302548	0.0474916	0.0321427	0.160212	0.055582	0.166347
	Cd34	2410.31	3378.89	575.81	285.75
		2264.62	2513.11	457.4	438.41
		2465.18	2876.96	483	400.37
	Sca1	741278	832297	229029	535809		Control Cells			W2KO Cells			Vehicle treated Cells
		712459	860680	273325	390343		Veh vs E2 Ttest			Veh vs E2 Ttest			Con vs W2KO Ttest
		537952	930446	236058	468661		Pdgfra	0.736973		Pdgfra	0.0757675		Pdgfra	0.00083994
	Cd24a	12644.3	15569.1	2770.69	1813.32		Dpp4	0.165291		Dpp4	N/A		Dpp4	0.000532466
		10077.1	14035.2	2442.91	2707.99		Cd34	0.103154		Cd34	0.0886756		Cd34	1.14402e-05
		12267.4	15562.5	2567.12	2761.71		Sca1	0.0394391		Sca1	0.00777454		Sca1	0.00301164
	Wisp2	33760.9	49997.7	1115.19	5905.41		Cd24a	0.0232836		Cd24a	0.633633		Cd24a	0.000355415
		34929.8	50240.1	1750.54	2048.75		Wisp2	0.00736721		Wisp2	0.0670353		Wisp2	3.78594e-06
		31889.2	62125.7	1184.78	6131.54
