## Supplemental File 6 for "Tamoxifen Targets Wisp2 to Impair Subcutaneous Adipocyte Progenitor Self-Renewal and Adipogenic Differentiation"

### Sheet: Wisp2KO_v_Con
ID	NES	pvalue	p.adjust
HALLMARK_TGF_BETA_SIGNALING	1.56371	0.00603639	0.0274381
HALLMARK_UNFOLDED_PROTEIN_RESPONSE	1.53504	0.00130797	0.00934267
HALLMARK_TNFA_SIGNALING_VIA_NFKB	1.39552	0.00289598	0.0144799
HALLMARK_BILE_ACID_METABOLISM	1.38254	0.0150366	0.0501218
HALLMARK_MITOTIC_SPINDLE	1.32193	0.00778	0.0299231
HALLMARK_DNA_REPAIR	-1.41779	0.0127494	0.0455337
HALLMARK_COAGULATION	-1.47534	0.0077139	0.0299231
HALLMARK_GLYCOLYSIS	-1.52324	0.00164339	0.0102712
HALLMARK_UV_RESPONSE_DN	-1.55166	0.00221176	0.0122875
HALLMARK_EPITHELIAL_MESENCHYMAL_TRANSITION	-1.68211	3.52824e-05	0.000352824
HALLMARK_APOPTOSIS	-1.70176	5.19582e-05	0.000432985
HALLMARK_HYPOXIA	-2.03647	1.86203e-10	2.32753e-09
HALLMARK_OXIDATIVE_PHOSPHORYLATION	-2.0776	2.0866e-11	3.47767e-10
HALLMARK_INTERFERON_GAMMA_RESPONSE	-2.23375	1.72508e-15	8.62542e-14
HALLMARK_INTERFERON_ALPHA_RESPONSE	-2.34682	1.17568e-14	2.93921e-13

### Sheet: Wisp2OE_v_Con
ID	NES	pvalue	p.adjust
HALLMARK_G2M_CHECKPOINT	2.21267	6.80502e-13	3.40251e-11
HALLMARK_EPITHELIAL_MESENCHYMAL_TRANSITION	1.88405	2.06814e-07	5.17034e-06
HALLMARK_KRAS_SIGNALING_UP	1.58755	0.000290289	0.00290289
HALLMARK_COAGULATION	1.5566	0.00354226	0.0161012
HALLMARK_MITOTIC_SPINDLE	1.51815	0.00116385	0.00831324
HALLMARK_INFLAMMATORY_RESPONSE	1.49422	0.00247084	0.0123542
HALLMARK_INTERFERON_GAMMA_RESPONSE	1.49359	0.00220838	0.0122688
HALLMARK_TNFA_SIGNALING_VIA_NFKB	1.48983	0.00189101	0.0118188
HALLMARK_COMPLEMENT	1.46486	0.00415643	0.0173185
HALLMARK_E2F_TARGETS	1.42284	0.00597118	0.0229661
HALLMARK_FATTY_ACID_METABOLISM	-1.42706	0.00851809	0.0304218
HALLMARK_P53_PATHWAY	-1.53187	0.000997429	0.00831191
HALLMARK_XENOBIOTIC_METABOLISM	-1.68065	3.98798e-05	0.000498497
HALLMARK_REACTIVE_OXYGEN_SPECIES_PATHWAY	-2.16328	1.86869e-06	3.11448e-05

### Sheet: ExWisp2_v_Veh
ID	NES	pvalue	p.adjust
HALLMARK_TNFA_SIGNALING_VIA_NFKB	-3.42901	7.09651e-14	1.49027e-12
HALLMARK_P53_PATHWAY	-2.77292	3.05105e-07	3.20361e-06
HALLMARK_UV_RESPONSE_DN	-2.40069	2.1882e-05	0.000153174
HALLMARK_IL2_STAT5_SIGNALING	-1.9576	0.00380502	0.0199763
HALLMARK_ESTROGEN_RESPONSE_LATE	-1.78223	0.00969972	0.0266266
HALLMARK_HYPOXIA	-1.67333	0.0258284	0.0602663
HALLMARK_ADIPOGENESIS	1.80791	0.00836454	0.0266266
HALLMARK_GLYCOLYSIS	1.8098	0.0101435	0.0266266
HALLMARK_MTORC1_SIGNALING	1.82385	0.00892324	0.0266266

### Sheet: E2_v_Veh
ID	NES	pvalue	p.adjust
HALLMARK_INTERFERON_ALPHA_RESPONSE	1.75446	0.000216227	0.00360378
HALLMARK_INTERFERON_GAMMA_RESPONSE	1.63041	0.000170909	0.00360378
HALLMARK_MYC_TARGETS_V2	1.53849	0.0136933	0.131458
HALLMARK_HYPOXIA	1.34873	0.0157749	0.131458
HALLMARK_UV_RESPONSE_UP	-1.28188	0.0262335	0.163959
HALLMARK_SPERMATOGENESIS	-1.31639	0.0250174	0.163959
HALLMARK_APICAL_JUNCTION	-1.45491	0.00129959	0.0162449
HALLMARK_MITOTIC_SPINDLE	-1.6253	8.70925e-05	0.00360378

### Sheet: E2-TAM_v_E2
ID	NES	pvalue	p.adjust
HALLMARK_INTERFERON_ALPHA_RESPONSE	2.97495	1e-20	1.66667e-19
HALLMARK_INTERFERON_GAMMA_RESPONSE	2.91964	1e-20	1.66667e-19
HALLMARK_TNFA_SIGNALING_VIA_NFKB	2.62998	1e-20	1.66667e-19
HALLMARK_CHOLESTEROL_HOMEOSTASIS	2.3747	8.39745e-11	5.99818e-10
HALLMARK_INFLAMMATORY_RESPONSE	2.28323	5.67348e-14	7.09185e-13
HALLMARK_MTORC1_SIGNALING	2.19458	5.76732e-12	5.76732e-11
HALLMARK_P53_PATHWAY	2.14815	2.30212e-10	1.43883e-09
HALLMARK_UV_RESPONSE_UP	2.11329	2.31208e-09	1.28449e-08
HALLMARK_IL6_JAK_STAT3_SIGNALING	2.09127	8.4385e-07	2.81283e-06
HALLMARK_APOPTOSIS	1.97518	3.15049e-07	1.12518e-06
HALLMARK_KRAS_SIGNALING_UP	1.95932	9.83516e-08	4.09798e-07
HALLMARK_IL2_STAT5_SIGNALING	1.95854	5.81947e-08	2.64521e-07
HALLMARK_HYPOXIA	1.90802	1.65693e-07	6.37282e-07
HALLMARK_ALLOGRAFT_REJECTION	1.87625	1.05152e-06	3.28599e-06
HALLMARK_OXIDATIVE_PHOSPHORYLATION	1.86575	1.49426e-06	4.39487e-06
HALLMARK_COMPLEMENT	1.84025	2.08164e-06	5.78234e-06
HALLMARK_REACTIVE_OXYGEN_SPECIES_PATHWAY	1.61883	0.00862471	0.016586
HALLMARK_FATTY_ACID_METABOLISM	1.56307	0.00172231	0.00374416
HALLMARK_MYC_TARGETS_V1	1.50595	0.0028309	0.00589771
HALLMARK_MYC_TARGETS_V2	1.48643	0.0189801	0.0338931
HALLMARK_TGF_BETA_SIGNALING	1.45406	0.0275592	0.0444504
HALLMARK_UNFOLDED_PROTEIN_RESPONSE	1.43424	0.0115806	0.0214455
HALLMARK_ANDROGEN_RESPONSE	1.3717	0.0329163	0.0485338
HALLMARK_DNA_REPAIR	1.34408	0.0317594	0.0485338
HALLMARK_ESTROGEN_RESPONSE_EARLY	1.33164	0.0216351	0.0373019
HALLMARK_ADIPOGENESIS	1.30896	0.033003	0.0485338
HALLMARK_UV_RESPONSE_DN	-1.37361	0.0263549	0.0439248
HALLMARK_APICAL_JUNCTION	-1.53197	0.000719981	0.00163632
HALLMARK_MYOGENESIS	-1.57787	0.00051171	0.00121836
HALLMARK_G2M_CHECKPOINT	-1.61727	0.000360283	0.000900708
HALLMARK_E2F_TARGETS	-1.67588	5.57272e-05	0.000146651
HALLMARK_NOTCH_SIGNALING	-1.69216	0.00440556	0.00881112
HALLMARK_MITOTIC_SPINDLE	-1.98872	1.04927e-08	5.24634e-08
HALLMARK_EPITHELIAL_MESENCHYMAL_TRANSITION	-2.12028	3.58742e-11	2.98952e-10

### Sheet: E2-TAM-Wisp2_v_E2-TAM
ID	NES	pvalue	p.adjust
HALLMARK_EPITHELIAL_MESENCHYMAL_TRANSITION	2.01778	1.72571e-09	2.15714e-08
HALLMARK_APICAL_JUNCTION	1.84553	7.74699e-07	6.41713e-06
HALLMARK_MITOTIC_SPINDLE	1.8375	1.02674e-06	6.41713e-06
HALLMARK_COAGULATION	1.61759	0.000559058	0.00164429
HALLMARK_GLYCOLYSIS	1.48502	0.0020627	0.00468795
HALLMARK_G2M_CHECKPOINT	1.32514	0.0198295	0.0381337
HALLMARK_ADIPOGENESIS	-1.32523	0.0276478	0.0493711
HALLMARK_ESTROGEN_RESPONSE_LATE	-1.38924	0.0116612	0.0233224
HALLMARK_UV_RESPONSE_DN	-1.39677	0.0220429	0.0408202
HALLMARK_ALLOGRAFT_REJECTION	-1.46482	0.00705265	0.014693
HALLMARK_ESTROGEN_RESPONSE_EARLY	-1.55608	0.00115033	0.00302719
HALLMARK_HYPOXIA	-1.57092	0.000847746	0.00235485
HALLMARK_INTERFERON_GAMMA_RESPONSE	-1.62592	0.00028263	0.00108704
HALLMARK_IL6_JAK_STAT3_SIGNALING	-1.64187	0.0050223	0.0109181
HALLMARK_KRAS_SIGNALING_UP	-1.64445	0.0004109	0.00128406
HALLMARK_APOPTOSIS	-1.70839	0.000330455	0.00110868
HALLMARK_INFLAMMATORY_RESPONSE	-1.70867	4.90358e-05	0.00022289
HALLMARK_DNA_REPAIR	-1.75109	0.000136061	0.00056692
HALLMARK_REACTIVE_OXYGEN_SPECIES_PATHWAY	-1.79663	0.00131857	0.00329642
HALLMARK_TGF_BETA_SIGNALING	-1.80116	0.00174261	0.00414907
HALLMARK_MYC_TARGETS_V2	-1.89322	0.000332605	0.00110868
HALLMARK_INTERFERON_ALPHA_RESPONSE	-1.91629	3.20905e-05	0.000160452
HALLMARK_MYC_TARGETS_V1	-1.92549	9.22908e-07	6.41713e-06
HALLMARK_UV_RESPONSE_UP	-1.96069	1.80231e-06	1.00128e-05
HALLMARK_IL2_STAT5_SIGNALING	-1.98258	4.30663e-08	4.30663e-07
HALLMARK_OXIDATIVE_PHOSPHORYLATION	-2.14808	4.84435e-10	8.07392e-09
HALLMARK_P53_PATHWAY	-2.27538	1.27108e-12	3.1777e-11
HALLMARK_TNFA_SIGNALING_VIA_NFKB	-2.6025	1e-20	5e-19
