## Supplemental File 7 for "Tamoxifen Targets Wisp2 to Impair Subcutaneous Adipocyte Progenitor Self-Renewal and Adipogenic Differentiation"

### Sheet: Scalzo Gene Sets
ID	E2_v_Veh_NES	E2_v_Veh_pvalue	W2KO_v_Con_NES	W2KO_v_Con_pvalue	W2OE_v_Con_NES	W2OE_v_Con_pvalue	Ex-W2_v_Veh_NES	Ex-W2_v_Veh_pvalue	TAM_v_E2_NES	TAM_v_E2_pvalue	E2TAM-W2_v_E2TAM_NES	E2TAM-W2_v_E2TAM_pvalue
TransProg	1.26813	0.0497312	-2.38612	2.45157e-20	2.27912	5.19979e-14	2.03159	0.00215302	-2.0484	1.57257e-09	1.83277	1.64599e-06
Progenitors			-1.89654	5.96558e-12	1.47833	0.000530917	-1.5527	0.0413723	-1.47013	0.000424283	1.51215	0.000113049
AREGs			-2.26113	4.27341e-15	1.88113	1.04991e-06			1.86639	1.739e-06	1.42684	0.00672214
Fibroblasts			-1.72595	0.000298003	1.87956	4.04949e-05					-1.42788	0.0372976
Preadipocytes			-1.66862	0.00043736	1.46031	0.00951948			-1.44627	0.0171201	1.65045	0.000548353
ImmAdips			1.35527	0.0014026	-1.59054	3.83009e-06	-2.21481	0.000368748	1.37106	0.00381247	-1.66144	6.13374e-06
